# Metabolic reprogramming tips vaccinia virus infection outcomes by stabilizing interferon-γ induced IRF1

**DOI:** 10.1101/2024.10.10.617691

**Authors:** Tyron Chang, Jessica Alvarez, Sruthi Chappidi, Stacey Crockett, Mahsa Sorouri, Robert C. Orchard, Dustin C. Hancks

## Abstract

Interferon (IFN) induced activities are critical, early determinants of immune responses and infection outcomes. A key facet of IFN responses is the upregulation of hundreds of mRNAs termed interferon-stimulated genes (ISGs) that activate intrinsic and cell-mediated defenses. While primary interferon signaling is well-delineated, other layers of regulation are less explored but implied by aberrant ISG expression signatures in many diseases in the absence of infection. Consistently, our examination of tonic ISG levels across uninfected human tissues and individuals revealed three ISG subclasses. As tissue identity and many comorbidities with increased virus susceptibility are characterized by differences in metabolism, we characterized ISG responses in cells grown in media known to favor either aerobic glycolysis (glucose) or oxidative phosphorylation (galactose supplementation). While these conditions over time had a varying impact on the expression of ISG RNAs, the differences were typically greater between treatments than between glucose/galactose. Interestingly, extended interferon-priming led to divergent expression of two ISG proteins: upregulation of IRF1 in IFN-γ/glucose and increased IFITM3 in galactose by IFN-α and IFN-γ. In agreement with a hardwired response, glucose/galactose regulation of interferon-γ induced IRF1 is conserved in unrelated mouse and cat cell types. In galactose conditions, proteasome inhibition restored interferon-γ induced IRF1 levels to that of glucose/interferon-γ. Glucose/interferon-γ decreased replication of the model poxvirus vaccinia at low MOI and high MOIs. Vaccinia replication was restored by *IRF1* KO. In contrast, but consistent with differential regulation of IRF1 protein by glucose/galactose, WT and *IRF1* KO cells in galactose media supported similar levels of vaccinia replication regardless of IFN-γ priming. Also associated with glucose/galactose is a seemingly second block at a very late stage in viral replication which results in reductions in herpes- and poxvirus titers but not viral protein expression. Collectively, these data illustrate a novel layer of regulation for the key ISG protein, IRF1, mediated by glucose/galactose and imply unappreciated subprograms embedded in the interferon response. In principle, such cellular circuitry could rapidly adapt immune responses by sensing changing metabolite levels consumed during viral replication and cell proliferation.
