## Supplementary material for "Metabolic reprogramming tips vaccinia virus infection outcomes by stabilizing interferon-γ induced IRF1": S4 Table

### Sheet: IRF1TargetGeneLists
IRF1 Target Gene Lists
GSEADataset1 - GSEA_TFT_IRF1_01 (255 Genes)	GSEADataset2 - GSEA_TFT_IRF1_Q6 (263 Genes)	ChEA Dataset - IRF1 CHEA Transcription Factor Targets (502 Genes)
GENE_SYMBOLS	GENE_SYMBOLS	GENE_SYMBOLS
AAK1	AAMDC	AARSD1
ABHD16A	ACSS2	AASS
ACIN1	ADAM15	ABCA12
AGBL2	ADAM23	ABCC11
AKIRIN1	ADORA3	ABHD13
AMER1	ARAP1	ABHD6
ARHGAP5	ARHGAP5	ACBD5
ARHGEF6	ASPA	ACBD6
ASIC2	ATP2B1	ACP2
ASPA	ATP2C1	ACSL5
ATF3	ATP6V0D1	ACTN1
ATP13A1	B3GALT2	ACTR3BP2
ATP1B4	BANK1	ADGRE5
AXIN1	BMF	AFF2
B2M	BMP5	AKAP12
BBX	BNIPL	ALDH4A1
BCL11A	BRD9	ALK
BCOR	C1orf122	AMOT
BEX3	CACNA1C	ANKEF1
BIRC8	CALD1	ANKRD29
BLK	CALU	ANTXR1
BLNK	CASZ1	APOBEC3B
BMP4	CBX3	APOBEC3C
BNC2	CCR7	APOBEC3D
BST2	CD37	APOBEC3F
C10orf82	CD53	APOBEC3G
CA10	CDH6	APOL1
CACNB2	CDX1	APOL2
CASZ1	CEP120	APOL4
CCDC140	CES2	APOL6
CCDC68	CIAO2B	AQP1
CCL5	CIITA	AQP8
CD200R1	CNIH1	ARHGEF11
CD40LG	CNOT4	ARL9
CDK6	COL9A1	ARMC3
CDKN2A	CSRNP2	ARNT
CEP44	CTNND2	ASNSD1
CGA	CTSS	ATF3
CHST11	CUL2	ATF5
CLCA3P	CYRIA	ATP5L
CNTF	DAPP1	ATP6V1E1
COL4A1	DCDC1	B2M
COL4A2	DDX17	BARD1
CREB1	DDX39B	BATF
CSAD	DGKA	BDNF
CSTF3	DLG2	BRD7
CUL2	DLX1	BRIP1
CXCL10	DPP10	BST2
CXCL11	DSPP	BTN3A3
DDIT3	DYRK1A	C14ORF159
DEPDC7	EBF1	C14ORF28
DGKB	EDC4	C1ORF106
DIO2	EHD1	C1ORF35
DLG1	EIF4A2	C1QTNF7
DLX1	ELAVL4	C21ORF91
DLX4	ELMO3	C2CD2
DMD	EMX2	C3ORF17
DNASE1L3	ENPP6	C5ORF56
DOCK9	EPN2	C9ORF57
DTX3L	EPS8	CAMK2G
DUSP10	ERBB2	CASP7
DYNLT1	ESRRG	CCBL1
E2F3	EZR	CCNT1
EDA	FCGR2B	CCNT2
EGFL6	FCGR2C	CD209
EGR2	FES	CD226
EHD1	FEV	CD274
EIF4A2	FEZF2	CD48
ELAVL4	FGB	CDC42SE2
ELK4	FGF12	CDCA8
ELOA2	FIGN	CEACAM1
EMX2	FLI1	CHAC1
EN1	FNTB	CHAF1B
EPAS1	FOXG1	CHD9
EPYC	FOXN3	CHRM5
ESR1	GADL1	CLASRP
F3	GFI1	CLCN4
FAM13C	GFRA3	CLK1
FBXO8	GLRA1	CLVS1
FEZF2	GPBP1L1	CMAHP
FLT3LG	GPR65	CMSS1
FOXA1	GRID2	CNDP2
FXYD5	GSX1	CNOT4
GANAB	GUCY2C	CNTN4
GATA3	HGF	COPRS
GATA6	HLA-C	CPA5
GLRA1	HLA-DQA1	CPXCR1
GNAO1	HNRNPA2B1	CREB3L1
GSDMD	HOXA10	CRKL
H4C7	HOXA13	CSF2RA
HDAC4	HOXB4	CSRP1
HLA-C	HOXD13	CTDSPL2
HLX	HPCAL1	CTSL3P
HOXA10	HSCB	CYB561
HOXA13	HTR3B	CYB5D2
HOXA6	IFNL2	CYLD
HOXB6	IFNL3	CYP1A1
HOXB7	IL18BP	DCAF6
HOXD9	IL27	DCC
HPCAL1	IRS2	DCN
IFNB1	ITGB7	DDX17
IFNL2	JARID2	DDX60
IFNL3	KIF3A	DHRS13
IKZF2	KLF6	DHX15
IL11	KRT8P41	DHX58
IL15RA	KYNU	DOCK2
IL17RC	LAMC1	DTNA
IL27	LBX2-AS1	DTX3L
IL6	LIN28A	DUSP4
IL9	LINC00314	DUSP6
IRAG2	LINC02724	DYX1C1
IRF9	LMO4	E2F5
ISG15	LMX1A	ECE1
ITGBL1	LOX	ECHS1
ITPKB	LRRC37BP1	EDARADD
JKAMP	LRRC39	EEF2
KANK4	LSP1	ELMSAN1
KARS1	LSR	EMC1
KCNE4	LUC7L3	EMC9
KDM3A	LY86	ENTPD1
KLHDC7A	LYSMD2	EPHX4
KPNA3	MAB21L1	EPSTI1
KYNU	MAB21L2	ERAP1
L3HYPDH	MAP3K11	ERAP2
LCOR	MBNL1	ESR2
LDB1	MDGA2	ESRP2
LDB2	MEF2C	ETS1
LEMD1	MEGF11	EXOC5
LGI1	MICU1	F5
LIF	MITF	FAM111A
LMO3	MMP13	FAM189B
LMO4	MS4A1	FAM208B
LOX	MSX1	FAM26F
LRP5	MYL3	FAM58A
LSM6	NAPB	FASTKD5
LTBP2	NCAM2	FBN3
MAP3K11	NDC1	FBXL16
MARCHF1	NEDD4	FBXL18
MBD6	NETO1	FBXO4
MED13	NFAT5	FBXO43
MGAT2	NHLH2	FCGR1C
MITF	NKX2-1	FGF1
MXD3	NLK	FGFR4
MXI1	NR3C2	FKBP6
NABP2	NRAS	FLI1
NCOA1	NRXN3	FLT3LG
NDN	NT5C3A	FMR1
NEPRO	NUB1	FRMD6
NETO1	NUFIP2	FUT8
NFIX	OSM	FXN
NOG	OTP	FXR2
NPR3	OTX1	GAPDHS
NR3C2	P4HA1	GBP1
NRAS	PAIP2	GFOD1
NT5C3A	PAX6	GHITM
OR3A2	PCDH9	GIMAP2
PARP9	PCDHB1	GJD3
PAX2	PCDHGC3	GK2
PAX3	PDCD10	GLRX
PBDC1	PDZRN4	GLYATL1
PCGF5	PHF21A	GLYCTK
PDGFC	PHOX2B	GNA13
PEX12	PIAS1	GOLPH3
PGM5	PITX2	GORAB
PHF21A	PITX3	GPR89B
PIGR	PKIG	GRIK5
PIGV	PLS1	GSDMB
PITX1	PLXNC1	GSDMD
PITX2	PPARGC1A	GTF2B
PLEKHB1	PPM1D	HAVCR1
PLXNC1	PPP1R12C	HBD
PPARGC1A	PRICKLE2	HBS1L
PPP4R3B	PRKCB	HEG1
PRDM10	PRKD2	HELZ
PRDM16	PRMT3	HERC2P7
PRDX5	PROX1	HHLA2
PRKCB	PSMB10	HIBADH
PRKD3	PSMB3	HIST1H2BC
PROX1	PSME2	HIST1H2BD
PSMA3	PTGR3	HIST1H3I
PSMB10	PTMA	HIST2H3C
PSMB8	PYM1	HK1
PSMB9	QKI	HLA-DQA1
PTGR3	RAC1	HLA-E
PTPRR	RAD1	HLA-H
PUM3	RBCK1	HNRNPC
RAPGEF6	RBM39	HNRNPH2
RELCH	RCOR1	HNRNPL
RIGI	RET	HPGD
RIMS2	RIOK3	HRASLS2
RIT1	RNF31	HSDL2
RMDN3	RPA2	HSPH1
RNF220	RPL23	HTR3D
ROCK1	RPS19	ID2B
RORB	RRAGC	IFI35
RTL9	RSF1	IFI44
RUNX1T1	SCRT2	IFIT1
RUSC1-AS1	SEMA5B	IFIT2
SALL2	SERPINI1	IFIT3
SAT1	SGK1	IFNL1
SCOC	SIK3	IFNW1
SEMA7A	SIM1	IFT74
SH3BGRL	SIPA1L1	IKZF4
SHANK2	SKIDA1	IL12RB1
SKAP1	SKP1	IL15
SLAMF8	SLC12A7	IL18BP
SLC22A17	SLC26A6	IL4I1
SLC22A25	SLC4A2	ILK
SLC25A14	SNAI1	INGX
SMAD6	SNTB2	INPP4A
SMIM14	SORBS1	INTS2
SORBS1	SOX11	IPCEF1
SREK1	SOX14	IRF2
STX11	SREK1	ISG15
STX17	STAG1	JDP2
SYNE2	STX16	KAT8
SZRD1	SYNE2	KCNT2
TAP1	TAPBP	KCTD7
TAPBP	TAPBPL	KDELC2
TASL	TBCC	KIAA0368
TBX1	TBX1	KIAA1191
TERF2IP	TBX6	KLRD1
TFEC	TCF15	KRTAP20-4
TGFB3	TCIRG1	L3MBTL4
TLCD5	TENT4B	LCMT1
TLK2	THRB	LDAH
TMBIM4	TIA1	LEF1
TMEM108	TMPRSS5	LEUTX
TMEM229B	TNFRSF19	LGI4
TMPRSS5	TNFSF13B	LIMS2
TNFSF13B	TNRC6A	LINC00310
TRIM21	TOGARAM2	LINC00477
TRIM8	TRAPPC13	LINC00652
TRMT112	TRIM21	LIPC
TRPM3	TRIM23	LMO7
TWIST1	TRIP13	LOC541473
UBD	TTC17	LOC728752
USF1	TUBD1	LOC728989
USP18	TUG1	LPCAT4
USP37	TYR	LRIF1
USP5	TYROBP	LSG1
VAMP3	UBD	LUZP4
VAX1	UGGT1	LYZL6
VGLL3	USF1	MAB21L2
VGLL4	USP32	MAPK10
WNT8B	VAMP8	MC5R
XAF1	VDAC2	MCCC1
XPO4	VGLL4	MCM7
XRN1	WASF2	MCM9
YWHAG	WNT5A	MCMDC2
ZBED5	YRDC	MDGA1
ZNF362	ZBTB37	MDK
ZNF366	ZEB2	MIPEP
ZPBP2	ZMAT2	MIR1282
ZSCAN2	ZMPSTE24	MIR203A
	MSS51	MIR30E
	ZBTB18	MIR4278
	ZBTB20	MIR548K
	ZSCAN20	MIR942
	ZNF296	MITF
	ZNF385A	MLPH
	IKZF2	MMAA
	ZRANB1	MOB3C
		MOV10
		MPC2
		MS4A3
		MTMR14
		MTUS1
		NCKAP5
		NCOR1
		NDUFC1
		NEDD1
		NFATC2IP
		NIPSNAP1
		NLGN1
		NLRC5
		NMI
		NOD1
		NPHS2
		NR1H3
		NR4A3
		NRAP
		NSMCE2
		NSUN4
		NTM
		NUB1
		NUDT4
		NUP62
		OAS3
		OAZ1
		OGFR
		ONECUT3
		OPTN
		OR2W3
		OR4S2
		OR56A3
		OR5AK4P
		OR6A2
		OR7G3
		P2RY12
		PAK3
		PANX1
		PARP10
		PARP14
		PARP3
		PARP4
		PARP9
		PCDH18
		PCGF5
		PCNA
		PDE4B
		PDGFRB
		PEPD
		PGK1
		PHF3
		PI4K2B
		PICALM
		PIGG
		PISD
		PKIB
		PLA2G2D
		PLAGL1
		PLIN2
		PLS1
		POLR1B
		POU6F2
		PPM1E
		PRELID2
		PRKD2
		PRKY
		PRRC2C
		PRRG4
		PRSS41
		PSEN1
		PSMA6
		PSMB8
		PSMB9
		PSME1
		PSME2
		PTPN3
		PTPN4
		PTPRN2
		PYCARD
		RAB11A
		RAB11B
		RAB2B
		RAPGEF2
		RARB
		RARRES3
		RASSF5
		RBCK1
		RBM25
		RBM41
		RBMX
		RCC2
		RFFL
		RGS13
		RGS20
		RHOJ
		RIIAD1
		RNF139
		RNF168
		RNF31
		RNPS1
		RPL24
		RPL34
		RPSA
		SAMD13
		SAMD9
		SASH3
		SCAMP1
		SCN11A
		SDC2
		SEC16B
		SEMA3E
		SEPSECS
		SERPINB7
		SHOX
		SHQ1
		SHROOM3
		SIX3
		SLC13A1
		SLC15A3
		SLC1A2
		SLC25A22
		SLC25A29
		SLC2A2
		SLC35F6
		SLC5A11
		SNORD12C
		SNORD44
		SNORD78
		SNORD79
		SNORD82
		SNTB1
		SOCS1
		SP110
		SP140L
		SPAG1
		SPHAR
		SPIDR
		SPINK1
		STAG2
		STEAP4
		STON2
		STRIP1
		STXBP5L
		SULF1
		TAAR5
		TAB3
		TAP1
		TAP2
		TAPBP
		TAPBPL
		TARDBP
		TAS2R10
		TBC1D1
		TBC1D32
		TBX1
		TBX3
		TCF7L1
		TCF7L2
		TDH
		TENM4
		TFAP2A
		TIMP3
		TLR3
		TMEFF1
		TMEM119
		TMEM140
		TMEM174
		TMEM248
		TMEM65
		TMEM67
		TMTC1
		TNFRSF14
		TNFSF13B
		TNS3
		TOR1AIP1
		TP63
		TRDMT1
		TRHDE
		TRIM21
		TRIM26
		TRIM34
		TRIM44
		TRIM5
		TRIM50
		TRIM73
		TRIM74
		TSC22D2
		TUBB2A
		TXN2
		UBA7
		UBE2L6
		UBOX5
		UBR1
		UBXN7
		UGT1A10
		UGT1A8
		UGT1A9
		UMODL1
		UNC13C
		UNG
		USF1
		UTRN
		VEZT
		VPS54
		VWA3B
		WARS
		WDR18
		WDR25
		WDR49
		WDR5
		WLS
		WRB
		XPO6
		YBX3
		YPEL2
		ZBP1
		ZBTB20
		ZBTB32
		ZBTB5
		ZEB2
		ZFAS1
		ZFHX3
		ZFP37
		ZIC3
		ZKSCAN3
		ZNF26
		ZNF333
		ZNF425
		ZNF462
		ZNF484
		ZNF493
		ZNF502
		ZNF518A
		ZNF566
		ZNF583
		ZNF77
		ZNFX1
		ZSCAN31

### Sheet: GlucoseUpGenes_IRF1Targets
GSEA Dataset1											GSEA Dataset2											ChEA Dataset
ID	Gene.name	log2FoldChange	pvalue	padj	1-Galactose-uninfected-IFNgamma	2-Galactose-uninfected-IFNgamma	3-Galactose-uninfected-IFNgamma	1-Glucose-uninfected-IFNgamma	2-Glucose-uninfected-IFNgamma	3-Glucose-uninfected-IFNgamma	ID	Gene.name	log2FoldChange	pvalue	padj	1-Galactose-uninfected-IFNgamma	2-Galactose-uninfected-IFNgamma	3-Galactose-uninfected-IFNgamma	1-Glucose-uninfected-IFNgamma	2-Glucose-uninfected-IFNgamma	3-Glucose-uninfected-IFNgamma	ID	Gene.name	log2FoldChange	pvalue	padj	1-Galactose-uninfected-IFNgamma	2-Galactose-uninfected-IFNgamma	3-Galactose-uninfected-IFNgamma	1-Glucose-uninfected-IFNgamma	2-Glucose-uninfected-IFNgamma	3-Glucose-uninfected-IFNgamma
ENSG00000106031	HOXA13	-1.09863	1.58e-12	2.01e-11	137.67	154.88	164.503	307.924	301.659	377.393	ENSG00000106031	HOXA13	-1.09863	1.58e-12	2.01e-11	137.67	154.88	164.503	307.924	301.659	377.393	ENSG00000072657	TRHDE	-1.63942	3.3e-55	7.96e-53	330.625	332.552	295.904	1040.04	961.199	991.755
ENSG00000130066	SAT1	-1.51443	3.27e-84	2.87e-81	30583.3	28967.7	24982.3	78434.3	82412.3	80658.6	ENSG00000114251	WNT5A	-1.16494	9.68e-09	7.66e-08	65.0409	73.0371	70.2146	163.499	149.207	156.223	ENSG00000105737	GRIK5	-1.0909	5.39e-06	2.76e-05	93.2253	90.6488	54.1655	217.999	145.964	142.181
ENSG00000091831	ESR1	-1.01976	0.000686981	0.00226424	56.3688	37.2955	33.1011	109	78.9286	63.1914	ENSG00000171564	FGB	-2.27542	0.000230341	0.000841053	4.33606	5.69793	3.0092	21.7999	19.4618	24.5745	ENSG00000109339	MAPK10	-2.23781	6.15e-10	5.79e-09	13.0082	11.9138	19.0582	73.5747	55.1419	75.4787
ENSG00000095752	IL11	-1.13685	4.45e-48	8.1e-46	2620.06	2659.9	2340.15	5892.33	5582.31	5281.75	ENSG00000139915	MDGA2	-1.20255	0.000720327	0.00236285	22.7643	24.3457	17.0521	44.5082	49.7358	56.1702	ENSG00000187323	DCC	-2.06922	8.02e-21	2.3e-19	49.8647	52.8353	32.0981	195.291	189.212	189.574
ENSG00000163683	SMIM14	-1.05915	9.48e-46	1.49e-43	1839.57	1887.05	1803.51	3610.61	3919.4	4009.15												ENSG00000241119	UGT1A9	-1.39611	5.37e-16	9.88e-15	112.738	144.002	151.463	313.374	328.689	445.851
																						ENSG00000011465	DCN	-1.90134	0.00289548	0.00821847	3.25204	10.3599	4.01226	37.2415	12.9746	19.3085
																						ENSG00000013441	CLK1	-1.14527	5.71e-67	2.12e-64	4050.96	4179.69	3916.97	8673.64	9233.56	8974.94
																						ENSG00000100234	TIMP3	-1.1083	0.00116331	0.00363672	29.2684	37.8135	23.0705	89.9246	57.3043	47.3936
																						ENSG00000133687	TMTC1	-1.02243	1.94e-14	3.05e-13	272.088	228.953	220.674	441.448	509.252	514.308
																						ENSG00000134516	DOCK2	-1.16546	1.37e-11	1.57e-10	160.434	110.333	150.46	345.165	299.496	284.362
																						ENSG00000162687	KCNT2	-1.09275	2.07e-25	8.31e-24	579.948	565.131	465.422	1159.94	1089.86	1193.62
																						ENSG00000170381	SEMA3E	-1.11207	7.37e-13	9.8e-12	173.442	147.628	133.408	313.374	355.719	308.936

### Sheet: GalactoseUpGenes_IRF1Targets
GSEA Dataset1											GSEA Dataset2											ChEA Dataset
ID	Gene.name	log2FoldChange	pvalue	padj	1-Galactose-uninfected-IFNgamma	2-Galactose-uninfected-IFNgamma	3-Galactose-uninfected-IFNgamma	1-Glucose-uninfected-IFNgamma	2-Glucose-uninfected-IFNgamma	3-Glucose-uninfected-IFNgamma	ID	Gene.name	log2FoldChange	pvalue	padj	1-Galactose-uninfected-IFNgamma	2-Galactose-uninfected-IFNgamma	3-Galactose-uninfected-IFNgamma	1-Glucose-uninfected-IFNgamma	2-Glucose-uninfected-IFNgamma	3-Glucose-uninfected-IFNgamma	ID	Gene.name	log2FoldChange	pvalue	padj	1-Galactose-uninfected-IFNgamma	2-Galactose-uninfected-IFNgamma	3-Galactose-uninfected-IFNgamma	1-Glucose-uninfected-IFNgamma	2-Glucose-uninfected-IFNgamma	3-Glucose-uninfected-IFNgamma
ENSG00000095585	BLNK	1.10005	0.000781437	0.00253615	78.0491	56.9793	78.2391	20.8916	41.0861	38.617	ENSG00000067082	KLF6	1.73285	3.7e-79	2.38e-76	17648.8	16410	13305.7	4651.56	4705.44	4897.34	ENSG00000079385	CEACAM1	1.0284	2.72e-47	4.6e-45	5556.66	6012.87	6057.51	2808.56	2987.39	2847.13
ENSG00000143507	DUSP10	1.13113	7.69e-23	2.55e-21	643.905	651.636	680.078	308.832	312.471	275.585	ENSG00000213886	UBD	1.14468	1.87e-25	7.58e-24	3318.17	3776.69	4536.86	1537.8	1812.11	1920.32	ENSG00000096996	IL12RB1	1.65272	4.18e-09	3.48e-08	92.1413	116.549	136.417	32.6999	47.5734	28.0851
ENSG00000158813	EDA	1.41319	3.01e-08	2.2e-07	120.326	117.584	132.405	49.0498	56.2231	29.8404												ENSG00000104951	IL4I1	1.73925	2.88e-19	7.24e-18	231.979	210.823	251.769	69.0331	67.0352	71.968
ENSG00000170325	PRDM10	1.02391	2.1e-25	8.42e-24	986.454	936.532	992.031	464.156	482.221	487.978												ENSG00000136492	BRIP1	1.18238	1.4e-51	2.77e-49	2895.4	2779.55	3039.29	1323.44	1269.34	1239.25
ENSG00000179023	KLHDC7A	1.71634	2.54e-26	1.09e-24	636.317	673.391	936.863	206.191	198.943	286.117												ENSG00000137267	TUBB2A	1.00757	1.08e-27	5.16e-26	1706.24	1573.66	1465.48	753.005	811.991	796.914
ENSG00000213886	UBD	1.14468	1.87e-25	7.58e-24	3318.17	3776.69	4536.86	1537.8	1812.11	1920.32												ENSG00000157873	TNFRSF14	1.41768	5.69e-44	8.38e-42	2190.79	2532.47	2890.83	906.513	950.387	998.776
																						ENSG00000159259	CHAF1B	1.17023	6.57e-53	1.36e-50	4415.19	4278.11	4819.73	2072.81	1946.18	1980
																						ENSG00000159423	ALDH4A1	1.02675	5.66e-23	1.9e-21	873.716	942.748	887.713	411.473	457.353	465.159
																						ENSG00000166508	MCM7	1.18032	2.42e-79	1.61e-76	32703.6	31788.7	32888.5	13818.4	14954.3	14195.3
																						ENSG00000179750	APOBEC3B	1.32389	3.72e-52	7.55e-50	2892.15	2881.6	3194.76	1090	1281.24	1214.68
																						ENSG00000197142	ACSL5	2.01831	1.17e-136	9.04e-133	3154.48	3300.65	3282.03	757.547	801.179	854.84
