## Supplementary material for "Metabolic reprogramming tips vaccinia virus infection outcomes by stabilizing interferon-γ induced IRF1": S5 Table

### Sheet: Sheet1
Supplemental Table 4: Primers and oligos used in this study
Primer/sgRNA Name	Sequence (5'-3')	Note
Actin_F	GTGATGGTGGGCATGGGTCA	qPCR
Actin_R	TTAATGTCACGCACGATTTCCC	qPCR
STAT1_F	ATGGCAGTCTGGCGGCTGAATT	qPCR
STAT1_R	CCAAACCAGGCTGGCACAATTG	qPCR
IRF1_F	GAGGAGGTGAAAGACCAGAGCA	qPCR
IRF1_R	TAGCATCTCGGCTGGACTTCGA	qPCR
IDO1_F	AGGCAACCCCCAGCTATCAGAC	qPCR
IDO1_R	TCAGGGAGACCAGAGCTTTCACAC	qPCR
IFTIM3_F	CTGGGCTTCATAGCATTCGCCT	qPCR
IFTIM3_R	AGATGTTCAGGCACTTGGCGGT	qPCR
BST2_F	TCTCCTGCAACAAGAGCTGACC	qPCR
BST2_R	TCTCTGCATCCAGGGAAGCCAT	qPCR
GBP2_F	GTTCCTACATCCTCAGCCATTCC	qPCR
GBP2_R	CCACTGCTGATGGCATTGACGT	qPCR
mIRF1_FWD	TCCAAGTCCAGCCGAGACACTA	qPCR
mIRF1_REV	ACTGCTGTGGTCATCAGGTAGG	qPCR
mIFITM3_FWD	TTCTGCTGCCTGGGCTTCATAG	qPCR
mIFITM3_REV	ACCAAGGTGCTGATGTTCAGGC	qPCR
mISG15_FWD	CATCCTGGTGAGGAACGAAAGG	qPCR
mISG15_REV	CTCAGCCAGAACTGGTCTTCGT	qPCR
mGBP2_FWD	AGATGCCCACAGAAACCCTCCA	qPCR
mGBP2_REV	AAGGCATCTCGCTTGGCTACCA	qPCR
mACTIN_FWD	CATTGCTGACAGGATGCAGAAGG	qPCR
mACTIN_REV	TGCTGGAAGGTGGACAGTGAGG	qPCR
STAT1_gRNA1	TCCCATTACAGGCTCAGTCG	guide RNA for human STAT1 (GenScript)
STAT1_gRNA2	ATTGATCATCCAGCTGTGAC	guide RNA for human STAT1 (GenScript)
IRF1_gRNA1	TCTTTCACCTCCTCGATATC	guide RNA for human IRF1 (GenScript)
IRF1_gRNA2	CCTCTAGGCCGATACAAAGC	guide RNA for human IRF1 (GenScript)
feline_IRF1_FWD	GGAAGTGAAGGACCAGAGCAG	qPCR
feline_IRF1_REV	CCTGAGCTGTGTAGCTGCT	qPCR
feline_STAT1_FWD	GTGTGGCAAAGAATGATCAGAAGC	qPCR
feline_STAT1_REV	CTCTGCTGTCTCTGCTTCCACT	qPCR
feline_ACTIN_FWD	AGAAGAGCTACGAGCTGCCC	qPCR
feline_ACTIN_REV	TGTCGACGTCGCACTTCATGA T	qPCR
I3L_FWD	AAGTTACCGCGGCTAGTCCT	qPCR
I3L_Rev	TGGATGATTCTCCAGTCGAA	qPCR
J2_FWD	TACGGAACGGGACTATGGAC	qPCR
J2_Rev	GTTTGCCATACGCTCACAGA	qPCR
K3L_FWD	GTTATTCGTTGCCCAATGCG	qPCR
K3L_Rev	TGCATCTTAACACTCTCTGCC	qPCR
F17R_FWD	AAAGCTTCCTGCGTACTCAAA	qPCR
F17R_Rev	TTGTAGCATGTCCGTCCTCA	qPCR
TXNIP_FWD	CAGCAGTGCAAACAGACTTCGG	qPCR
TXNIP_REV	CTGAGGAAGCTCAAAGCCGAAC	qPCR
PLA2G2A_FWD	GTTGACGACAGGAAAGGAAGCC	qPCR
PLA2G2A_REV	CCAGACGTTTGTAGCAACAGTCA	qPCR
SCN4A_FWD	GCCTGCTTCAAGATTGTCGAGC	qPCR
SCN4A_REV	TAGGATGGTGCGAATGACTCGC	qPCR
SUCNR1_FWD	TGGAGACGTGCTCTGCATAAGC	qPCR
SUCNR1_REV	GCAGAAGGTGTTCTCGGAAAGG	qPCR
